# Mechanistic description of spatial processes using integrative modelling of noise-corrupted imaging data

**DOI:** 10.1101/284547

**Authors:** Sabrina Hross, Fabian J. Theis, Michael Sixt, Jan Hasenauer

## Abstract

Spatial patterns are ubiquitous on the subcellular, cellular and tissue level, and can be studied using imaging techniques such as light and fluorescence microscopy. Imaging data provide quantitative information about biological systems, however, mechanisms causing spatial patterning often remain illusive. In recent years, spatio-temporal mathematical modelling helped to overcome this problem. Yet, outliers and structured noise limit modelling of whole imaging data, and models often consider spatial summary statistics. Here, we introduce an integrated data-driven modelling approach that can cope with measurement artefacts and whole imaging data. Our approach combines mechanistic models of the biological processes with robust statistical models of the measurement process. The parameters of the integrated model are calibrated using a maximum likelihood approach. We used this integrated modelling approach to study *in vivo* gradients of the chemokine (C-C motif) ligand 21 (CCL21). CCL21 gradients guide dendritic cells and are important in the adaptive immune response. Using artificial data, we verified that the integrated modelling approach provides reliable parameter estimates in the presence of measurement noise and that bias and variance of these estimates are reduced compared to conventional approaches. The application to experimental data allowed the parameterisation and subsequent refinement of the model using additional mechanisms. Among others, model-based hypothesis testing predicted lymphatic vessel dependent concentration of heparan sulfate, the binding partner of CCL21. The selected model provided an accurate description of the experimental data and was partially validated using published data. Our findings demonstrate that integrated statistical modelling of whole imaging data is computationally feasible and can provide novel biological insights.
