## Supplementary material for "Mechanistic description of spatial processes using integrative modelling of noise-corrupted imaging data": pnas_data_original.xls

### Sheet: Sheet1
time	pSTAT_au	pSTAT_au_std	tSTAT_au	tSTAT_au_std	pEpoR_au
0			1	0.084	0.01713
2	0.3315	0.05	0.9275	0.046	0.145
4	0.8645	0.066	0.7923	0.038	0.2442
6	0.9635	0.07	0.7778	0.032	0.7659
8	0.9279	0.065	0.7053	0.033	1
10	0.8162	0.051	0.6522	0.037	0.8605
12	0.7553	0.053	0.5894	0.039	0.7829
14	0.768	0.051	0.5894	0.04	0.5705
16	0.8416	0.04	0.6377	0.03	0.6217
18	0.768	0.04	0.6425	0.028	0.331
20	0.801	0.048	0.6908	0.03	0.3388
25	0.7832	0.052	0.6908	0.031	0.3116
30	0.8086	0.054	0.7585	0.032	0.05062
40	0.4888	0.055	0.8068	0.04	0.02504
50	0.2782	0.044	0.9275	0.046	0.01163
60	0.2553	0.071	0.971	0.082
